# Coexisting morpho-biotypes unveil the regulatory bases of phenotypic plasticity in pancreatic ductal adenocarcinoma

**DOI:** 10.1101/2022.12.12.520054

**Authors:** Pierluigi Di Chiaro, Lucia Nacci, Stefania Brandini, Sara Polletti, Benedetta Donati, Francesco Gualdrini, Gianmaria Frige, Luca Mazzarella, Alessia Ciarrocchi, Alessandro Zerbi, Paola Spaggiari, Iros Barozzi, Giuseppe R. Diaferia, Gioacchino Natoli

## Abstract

Intratumor morphological heterogeneity predicts clinical outcomes of pancreatic ductal adenocarcinoma (PDAC). However, it is only partially understood at the molecular level and devoid of clinical actionability. In this study we set out to determine the gene regulatory networks and expression programs underpinning intra-tumor morphological variation in PDAC. To this aim, we identified and deconvoluted at single cell level the molecular profiles characteristic of morphologically distinguishable clusters of PDAC cells that coexisted in individual tumors. We identified three major morpho-biotypes that co-occurred in various proportions in most PDACs: a glandular biotype with classical epithelial ductal features; a biotype with abortive ductal structures and expressing a partial epithelial-to-mesenchymal transition program; and a poorly differentiated biotype showing partial neuronal lineage priming and absence of both ductal features and basement membrane. The identification of PDAC morpho-biotypes may help improve patient stratification and therapeutic schemes taking into account the spectrum of actionable targets expressed by coexisting tumor components.
