## Supplemental Table 1 for "Coexisting morpho-biotypes unveil the regulatory bases of phenotypic plasticity in pancreatic ductal adenocarcinoma"

### Sheet: Cohort
Variables	Count	Percentage
Number of Patients	30
Age
Mean Age (diagnosis/biopsy)	70 yrs
Age Range	39-87 yrs
Gender
Female	14	0.466667
Male	16	0.533333
Stage
Stage I	10	0.333333
Stage II	13	0.433333
Stage III	7	0.233333
Stage IV	0	0
Grade
Grade 1	7	0.233333
Grade 2	7	0.233333
Grade 3	16	0.533333
Grade 4	0	0
Tumor Location
Head	30	1
Body	0	0
Tail	0	0
Treatment
Neoadjuvant Therapy	0	0
Adjuvant Therapy	21	0.7
No Adjuvant Therapy	9	0.3
