## Supplemental Table 2 for "Coexisting morpho-biotypes unveil the regulatory bases of phenotypic plasticity in pancreatic ductal adenocarcinoma"

### Sheet: RNAseq.Sequencing Summary
#	Sample	GEO accession number(s)	Model_type	Site	Morphology	Patient_ID	Depth	Unique Mapping	Unique Mapping (%)	Nr. Expressed Genes
1	Pa_29919_H	GSM6365691	FFPE PDAC	Primary	Non-Gland forming	Pa_29919	39302132	1770302	0.260522	9618
2	Pa_31330_G	GSM6365692	FFPE PDAC	Primary	Gland forming	Pa_31330	36310821	3045081	0.161822	9482
3	Pa_31330_H	GSM6365693	FFPE PDAC	Primary	Gland forming	Pa_31330	37829795	1696430	0.197996	9104
4	Pa_10663_C	GSM6365694	FFPE PDAC	Primary	Gland forming	Pa_10663	53066123	2944535	0.232895	9207
5	Pa_10663_D	GSM6365695	FFPE PDAC	Primary	Gland forming	Pa_10663	43903058	2791665	0.222945	9247
6	Pa_10663_E	GSM6365696	FFPE PDAC	Primary	Gland forming	Pa_10663	46188690	3040962	0.202665	8863
7	Pa_1860_C	GSM6365697	FFPE PDAC	Primary	Gland forming	Pa_1860	49117263	3380609	0.216373	9064
8	Pa_26967_B	GSM6365698	FFPE PDAC	Primary	Gland forming	Pa_26967	42609272	3562296	0.239647	9375
9	Pa_26967_D	GSM6365699	FFPE PDAC	Primary	Gland forming	Pa_26967	33204856	1799748	0.228158	9429
10	Pa_29919_E	GSM6365700	FFPE PDAC	Primary	Gland forming	Pa_29919	42669902	2801267	0.207616	8739
11	Pa_29919_G	GSM6365701	FFPE PDAC	Primary	Gland forming	Pa_29919	44225672	2515307	0.287916	10032
12	Pa_30866_E	GSM6365702	FFPE PDAC	Primary	Gland forming	Pa_30866	42898978	2179537	0.232686	10335
13	Pa_30866_B	GSM6365703	FFPE PDAC	Primary	Gland forming	Pa_30866	44861765	2153218	0.223075	10200
14	Pa_41866_D	GSM6365704	FFPE PDAC	Primary	Gland forming	Pa_41866	65256742	1114821	0.250545	9006
15	Pa_41866_E	GSM6365705	FFPE PDAC	Primary	Gland forming	Pa_41866	52862155	876339	0.338483	8817
16	Pa_44053_B	GSM6365706	FFPE PDAC	Primary	Gland forming	Pa_44053	38769986	2387295	0.204523	9368
17	Pa_44053_C	GSM6365707	FFPE PDAC	Primary	Gland forming	Pa_44053	31077605	1887791	0.218795	9732
18	Pa_44053_D	GSM6365708	FFPE PDAC	Primary	Gland forming	Pa_44053	32312164	2014029	0.243786	9628
19	Pa_44053_E	GSM6365709	FFPE PDAC	Primary	Gland forming	Pa_44053	30427164	2161098	0.239569	9736
20	Pa_44054_B	GSM6365710	FFPE PDAC	Primary	Gland forming	Pa_44054	44021814	2727763	0.220546	9871
21	Pa_44054_C	GSM6365711	FFPE PDAC	Primary	Gland forming	Pa_44054	38298408	3002953	0.233463	9898
22	Pa_44054_D	GSM6365712	FFPE PDAC	Primary	Gland forming	Pa_44054	38892905	2751964	0.236784	10130
23	Pa_44054_E	GSM6365713	FFPE PDAC	Primary	Gland forming	Pa_44054	35358145	2321675	0.247589	10059
24	Pa_37672_B	GSM6365714	FFPE PDAC	Primary	Gland forming	Pa_37672	38231458	2288263	0.21752	10075
25	Pa_37672_D	GSM6365715	FFPE PDAC	Primary	Gland forming	Pa_37672	33688090	2418552	0.209742	10226
26	Pa_37672_E	GSM6365716	FFPE PDAC	Primary	Gland forming	Pa_37672	37146427	2842002	0.210894	10187
27	Pa_43840_B	GSM6365717	FFPE PDAC	Primary	Gland forming	Pa_43840	74484032	3468111	0.232716	10480
28	Pa_43840_C	GSM6365718	FFPE PDAC	Primary	Gland forming	Pa_43840	39541804	1350972	0.263582	10682
29	Pa_43840_D	GSM6365719	FFPE PDAC	Primary	Gland forming	Pa_43840	37064336	2065128	0.23139	10631
30	Pa_44228_C	GSM6365720	FFPE PDAC	Primary	Gland forming	Pa_44228	42930159	3296951	0.206729	9988
31	Pa_44228_D	GSM6365721	FFPE PDAC	Primary	Gland forming	Pa_44228	39341156	2702922	0.212439	10288
32	Pa_31330_E	GSM6365722	FFPE PDAC	Primary	Non-Gland forming	Pa_31330	31700493	2255299	0.155227	8930
33	Pa_17780_F	GSM6365723	FFPE PDAC	Primary	Non-Gland forming	Pa_17780	27797073	1039226	0.201619	8433
34	Pa_17780_H	GSM6365724	FFPE PDAC	Primary	Non-Gland forming	Pa_17780	36189717	2255372	0.209825	9507
35	Pa_1860_F	GSM6365725	FFPE PDAC	Primary	Non-Gland forming	Pa_1860	41198197	1922473	0.194909	9294
36	Pa_26967_F	GSM6365726	FFPE PDAC	Primary	Non-Gland forming	Pa_26967	38854476	1749152	0.221935	8924
37	Pa_26967_G	GSM6365727	FFPE PDAC	Primary	Non-Gland forming	Pa_26967	45366060	2417090	0.210036	9122
38	Pa_26967_H	GSM6365728	FFPE PDAC	Primary	Non-Gland forming	Pa_26967	25761887	1289465	0.204642	8995
39	Pa_47264_D	GSM6365729	FFPE PDAC	Primary	Non-Gland forming	Pa_47264	35318724	2986587	0.236777	9015
40	Pa_47264_E	GSM6365730	FFPE PDAC	Primary	Non-Gland forming	Pa_47264	28739769	1797881	0.223204	8351
41	Pa_47264_F	GSM6365731	FFPE PDAC	Primary	Non-Gland forming	Pa_47264	34585726	2587723	0.245418	8784
42	Pa_47264_G	GSM6365732	FFPE PDAC	Primary	Non-Gland forming	Pa_47264	35448637	2475799	0.227714	8747
43	Pa_44053_G	GSM6365733	FFPE PDAC	Primary	Non-Gland forming	Pa_44053	35087285	2314290	0.213737	9813
44	Pa_44053_H	GSM6365734	FFPE PDAC	Primary	Non-Gland forming	Pa_44053	32140296	685464	0.299671	7784
45	Pa_44054_F	GSM6365735	FFPE PDAC	Primary	Non-Gland forming	Pa_44054	39044193	2204024	0.239647	9756
46	Pa_44054_G	GSM6365736	FFPE PDAC	Primary	Non-Gland forming	Pa_44054	35648381	1929002	0.230627	9703
47	Pa_44054_H	GSM6365737	FFPE PDAC	Primary	Non-Gland forming	Pa_44054	34865360	2359123	0.228153	10015
48	Pa_32572_G	GSM6365738	FFPE PDAC	Primary	Non-Gland forming	Pa_32572	31532078	2568591	0.197693	8982
49	Pa_3791_E	GSM6365739	FFPE PDAC	Primary	Non-Gland forming	Pa_3791	33517328	1300531	0.304198	9900
50	Pa_10663_G	GSM6365740	FFPE PDAC	Primary	Non-Gland forming	Pa_10663	35282617	1542212	0.273829	9785
51	Pa_10663_H	GSM6365741	FFPE PDAC	Primary	Non-Gland forming	Pa_10663	30359731	1408343	0.294072	8903
52	Pa_1860_G	GSM6365742	FFPE PDAC	Primary	Non-Gland forming	Pa_1860	46997242	1847669	0.271907	10752
53	Pa_26967_E	GSM6365743	FFPE PDAC	Primary	Non-Gland forming	Pa_26967	32668928	996097	0.332311	8923
54	Pa_47691_G	GSM6365744	FFPE PDAC	Primary	Non-Gland forming	Pa_47691	32763289	1102876	0.329819	9983
55	Pa_47691_H	GSM6365745	FFPE PDAC	Primary	Non-Gland forming	Pa_47691	26708907	833773	0.266182	8641
56	Pa_37672_F	GSM6365746	FFPE PDAC	Primary	Non-Gland forming	Pa_37672	37288850	1307359	0.338258	10655
57	Pa_37672_H	GSM6365747	FFPE PDAC	Primary	Non-Gland forming	Pa_37672	40914921	1383688	0.330727	10523
58	Pa_01_B	GSM6365748	FFPE PDAC	Primary	Gland forming	Pa_01	24927906	772241	0.34233	9769
59	Pa_06_E	GSM6365749	FFPE PDAC	Primary	Gland forming	Pa_06	26880734	722847	0.284297	9729
60	Pa_22_H	GSM6365750	FFPE PDAC	Primary	Gland forming	Pa_22	31702272	716499	0.336969	9066
61	Pa_23_A	GSM6365751	FFPE PDAC	Primary	Gland forming	Pa_23	34557798	1215613	0.351573	10127
62	Pa_26768_F	GSM6365752	FFPE PDAC	Primary	Gland forming	Pa_26768	36809062	746251	0.328775	8378
63	Pa_26768_G	GSM6365753	FFPE PDAC	Primary	Gland forming	Pa_26768	28352040	798197	0.347115	7590
64	Pa_3791_F	GSM6365754	FFPE PDAC	Primary	Gland forming	Pa_3791	32308063	978906	0.308787	10139
65	Pa_3791_G	GSM6365755	FFPE PDAC	Primary	Gland forming	Pa_3791	39862149	1419536	0.358586	9960
66	Pa_36203_A	GSM6365756	FFPE PDAC	Primary	Gland forming	Pa_36203	40708379	1635451	0.342061	10477
67	Pa_36203_B	GSM6365757	FFPE PDAC	Primary	Gland forming	Pa_36203	38631183	1103053	0.349715	9427
68	Pa_26967_C	GSM6365758	FFPE PDAC	Primary	Gland forming	Pa_26967	34041711	1307426	0.302584	8734
69	Pa_29919_F	GSM6365759	FFPE PDAC	Primary	Gland forming	Pa_29919	42549599	1829860	0.28191	10232
70	Pa_30866_D	GSM6365760	FFPE PDAC	Primary	Gland forming	Pa_30866	41045510	1665532	0.282883	10523
71	Pa_47691_C	GSM6365761	FFPE PDAC	Primary	Gland forming	Pa_47691	39647404	1602992	0.292801	10635
72	Pa_32572_C	GSM6365762	FFPE PDAC	Primary	Gland forming	Pa_32572	35754112	973563	0.31436	9482
73	Pa_32572_D	GSM6365763	FFPE PDAC	Primary	Gland forming	Pa_32572	29567799	1145633	0.349553	10681
74	Pa_32572_H	GSM6365764	FFPE PDAC	Primary	Gland forming	Pa_32572	32233532	1143473	0.317097	10447
75	Pa_43840_E	GSM6365765	FFPE PDAC	Primary	Gland forming	Pa_43840	36744414	1378804	0.283034	10829
76	Pa_11_H	GSM6365766	FFPE PDAC	Primary	Non-Gland forming	Pa_11	28660207	725774	0.34285	9365
77	Pa_12_F	GSM6365767	FFPE PDAC	Primary	Non-Gland forming	Pa_12	27153788	824878	0.396425	8603
78	Pa_27_F	GSM6365768	FFPE PDAC	Primary	Non-Gland forming	Pa_27	31247601	1152549	0.406789	9899
79	Pa_37_C	GSM6365769	FFPE PDAC	Primary	Non-Gland forming	Pa_37	29631620	1101032	0.38418	10089
80	Pa_38_G	GSM6365770	FFPE PDAC	Primary	Non-Gland forming	Pa_38	33022449	971943	0.392915	8742
81	Pa_3791_C	GSM6365771	FFPE PDAC	Primary	Non-Gland forming	Pa_3791	36064331	1169406	0.385978	8902
82	Pa_36203_D	GSM6365772	FFPE PDAC	Primary	Non-Gland forming	Pa_36203	46055874	1731874	0.389695	9751
83	Pa_36203_E	GSM6365773	FFPE PDAC	Primary	Non-Gland forming	Pa_36203	41621995	1243450	0.383742	9460
84	Pa_36203_F	GSM6365774	FFPE PDAC	Primary	Non-Gland forming	Pa_36203	35758664	1216844	0.393976	9343
85	Pa_1860_H	GSM6365775	FFPE PDAC	Primary	Non-Gland forming	Pa_1860	43224163	1275236	0.379845	9499
86	Pa_30866_F	GSM6365776	FFPE PDAC	Primary	Non-Gland forming	Pa_30866	44357349	1491840	0.39603	9350
87	Pa_30866_G	GSM6365777	FFPE PDAC	Primary	Non-Gland forming	Pa_30866	49586501	1732142	0.379722	8974
88	Pa_30866_H	GSM6365778	FFPE PDAC	Primary	Non-Gland forming	Pa_30866	41121026	1496229	0.375655	8133
89	Pa_47691_F	GSM6365779	FFPE PDAC	Primary	Non-Gland forming	Pa_47691	37896758	1294332	0.386404	9814
90	Pa_44053_F	GSM6365780	FFPE PDAC	Primary	Non-Gland forming	Pa_44053	33231076	927919	0.361029	8470
91	Pa_37672_G	GSM6365781	FFPE PDAC	Primary	Non-Gland forming	Pa_37672	37027433	1226903	0.384264	9751
92	Pa_32572_E	GSM6365782	FFPE PDAC	Primary	Non-Gland forming	Pa_32572	28535989	1026060	0.383803	9965
93	Pa_32572_F	GSM6365783	FFPE PDAC	Primary	Non-Gland forming	Pa_32572	31555469	1100279	0.389194	9259
94	Pa_43840_F	GSM6365784	FFPE PDAC	Primary	Non-Gland forming	Pa_43840	37727732	1213406	0.38334	9467
95	Pa_43840_G	GSM6365785	FFPE PDAC	Primary	Non-Gland forming	Pa_43840	36715268	998149	0.382498	8603
96	Pa_43840_H	GSM6365786	FFPE PDAC	Primary	Non-Gland forming	Pa_43840	39475437	1240048	0.356139	10354
97	Pa_44228_E	GSM6365787	FFPE PDAC	Primary	Non-Gland forming	Pa_44228	39277904	1373077	0.387217	8760
98	Pa_44228_F	GSM6365788	FFPE PDAC	Primary	Non-Gland forming	Pa_44228	38017878	1307740	0.375555	9540
99	Pa_44228_G	GSM6365789	FFPE PDAC	Primary	Non-Gland forming	Pa_44228	19542180	637493	0.392101	9296
100	Pa_44228_H	GSM6365790	FFPE PDAC	Primary	Non-Gland forming	Pa_44228	42786137	1267278	0.371343	9925
101	Pa_05_E	GSM6365791	FFPE PDAC	Primary	Non-Gland forming	Pa_05	27065577	743690	0.358239	9187
102	Pa_14_A	GSM6365792	FFPE PDAC	Primary	Gland forming	Pa_14	24153397	708979	0.346295	7858
