## Supplemental Table 5 for "Coexisting morpho-biotypes unveil the regulatory bases of phenotypic plasticity in pancreatic ductal adenocarcinoma"

### Sheet: Variable Importance
#	Variable	Importance	Up DEGs
1	TGOLN2	1.82056	GL
2	CLMP	1.81072	UN
3	SYNE2	1.79501	GL
4	SLC35E3	1.65079	UN
5	SPTBN1	1.64511	GL
6	ZNF445	1.57885
7	RPS27	1.53612	GL
8	CASS4	1.53543	UN
9	DYNC1LI2	1.52263	GL
10	TNFRSF9	1.49696	UN
11	RPS6KA5	1.48506	UN
12	RAB1B	1.46894
13	ZNF549	1.4593	UN
14	LASP1	1.42942	GL
15	GID4	1.426	UN
16	TAGLN2	1.42295	GL
17	HSPB1	1.39699	GL
18	APOBEC3A	1.37227	UN
19	TMEM108	1.35313	UN
20	PABPC1	1.33583	GL
21	JUP	1.32598	GL
22	TARDBP	1.32312	GL
23	CAPRIN1	1.3143	GL
24	ASH1L	1.31169
25	RHOB	1.30082	GL
26	LMOD3	1.27118	UN
27	NQO2	1.26317	UN
28	CYP20A1	1.25178	UN
29	OGA	1.24862
30	MAT2A	1.24773	GL
31	OR2A5	1.21074	UN
32	NACC1	1.19333
33	PEX26	1.18362
34	ARF1	1.1772	GL
35	STAG2	1.15509	GL
36	GPR82	1.15166	UN
37	SUPT6H	1.14227	GL
38	PHIP	1.13956
39	PRKACB	1.13528	GL
40	SRRM2	1.11349	GL
41	ZFP36L2	1.10997	GL
42	RAC1	1.10421	GL
43	SLC40A1	1.10375	GL
44	ADGRE2	1.10234	UN
45	ARHGAP5	1.09801
46	ST13	1.08658
47	KIF5B	1.08577	GL
48	RPS18	1.08091	GL
49	NME2	1.08028	GL
50	RPL41	1.07636	GL
51	CFAP97D1	1.07179	UN
52	C15orf40	1.06727
53	GREM1	1.06719	UN
54	OPRM1	1.06685	UN
55	PRRC2A	1.06666	GL
56	MS4A4E	1.06055	UN
57	FURIN	1.06032	GL
58	TAOK1	1.06002
59	LENG8	1.05961	GL
60	AS3MT	1.0411	UN
61	DAZAP2	1.04063	GL
62	RPS4X	1.03786	GL
63	KCNN3	1.03761	UN
64	TIMP3	1.02461	TR
65	OPRD1	1.0223	UN
66	PLIN5	1.01868
67	TRAM1	1.01829	GL
68	ZNF382	1.01725	UN
69	USP8	1.01683
70	KIAA1522	1.0146	GL
71	POF1B	1.01294	GL
72	MGAT4C	1.00608	UN
73	NUFIP2	1.00504
74	WTIP	1.00074	UN
75	FGF13	0.997158	UN
76	RPL5	0.994983	GL
77	MAS1	0.992375	UN
78	HSP90AB1	0.990078	GL
79	RETREG1	0.989353	GL
80	UBC	0.980166	GL
81	S100A6	0.978237	GL
82	CHP2	0.977338	UN
83	AKAP6	0.976962	UN
84	TTC7B	0.976571	UN
85	PRRC2B	0.974792	GL
86	FAM71F2	0.97351	UN
87	DDAH1	0.973296	GL
88	CTTN	0.972927	GL
89	ZNF471	0.970214	UN
90	ADNP	0.969147
91	KCNB1	0.967794	UN
92	IFT22	0.967266	UN
93	HTR3B	0.966972	UN
94	KMT2A	0.966451	GL
95	NEB	0.962805	UN
96	NDUFA9	0.961234	UN
97	FAM181B	0.960316	UN
98	BTF3	0.95687	GL
99	ABI1	0.956331	GL
100	OSTF1	0.951626	GL
101	CMC2	0.946208
102	PTBP1	0.945275	GL
103	PPDPF	0.944501	GL
104	EIF4EBP2	0.944291
105	SHISA9	0.940551	UN
106	NABP1	0.938155
107	ATP6V1D	0.93507
108	PCBP2	0.934395	GL
109	PAIP2B	0.934247	UN
110	S100A10	0.932029	GL
111	RPL36	0.927478	GL
112	TMBIM6	0.924904	GL
113	OR5H1	0.922517	UN
114	AP2B1	0.919814
115	RGMA	0.913169	UN
116	USH1C	0.911926	GL
117	SELENOF	0.90929	GL
118	FOXA2	0.906435	GL
119	SEPTIN2	0.906015	GL
120	PDZD8	0.900814	GL
121	COA7	0.89882	UN
122	ARFGAP3	0.896983	GL
123	CHMP4B	0.896606	GL
124	ANXA2	0.895484	GL
125	LRP1B	0.893902	UN
126	SUN2	0.893657
127	SH3BGRL3	0.893309	GL
128	DCBLD2	0.892496	TR
129	TCF7L2	0.891489	GL
130	EDEM3	0.886312	GL
131	AHNAK	0.884458	GL
132	ZNF716	0.883637	UN
133	RPL7A	0.882631	GL
134	RPS13	0.882304	GL
135	ACBD5	0.882236	GL
136	SEPTIN14	0.880834	UN
137	PTMA	0.876542	GL
138	TMC5	0.873955	GL
139	SON	0.87356	GL
140	RPLP2	0.872427	GL
141	PJA2	0.872022
142	CAPN5	0.871199	GL
143	FLG2	0.870939	UN
144	MET	0.870928	TR
145	ACTB	0.870264
146	CALD1	0.870107	TR
147	EEF2	0.867775	GL
148	CANX	0.866795	GL
149	TMSB10	0.865549	GL
150	RPL35	0.864851	GL
151	IGFBP3	0.863967	TR
152	RRBP1	0.863585	GL
153	PDE7B	0.863542	UN
154	RPL12	0.858122	GL
155	EIF2S3	0.856163
156	CFL1	0.855453	GL
157	ATL3	0.854972
158	RPS6	0.854775	GL
159	RBM28	0.851131
160	ZNF844	0.848007	UN
161	RPS8	0.846632	GL
162	FAT4	0.846244
163	C19orf33	0.842851	GL
164	PRRC1	0.842833
165	CD2AP	0.841621	GL
166	GNAS	0.840416
167	CALML4	0.83997	GL
168	ITGA11	0.839378
169	CLUAP1	0.8391
170	DSP	0.837245	GL
171	ITGB1	0.834683	GL
172	LAMC2	0.834362	TR
173	C21orf62	0.833612	UN
174	EEF1B2	0.83198	GL
175	CD164	0.830757	GL
176	CNOT1	0.830513	GL
177	CCDC80	0.829151	TR
178	MVP	0.826516	GL
179	OR52A1	0.825537	UN
180	AKAP1	0.825259	GL
181	FAM47E	0.825077	UN
182	RPS10	0.824654	GL
183	INKA2	0.822801
184	KRT18	0.821073	GL
185	DHX9	0.820745	GL
186	SLC37A1	0.819639	GL
187	ARL6IP1	0.818429	GL
188	VPS13A	0.817692	GL
189	RPS21	0.815848	GL
190	S1PR3	0.815716	UN
191	TRUB2	0.815588
192	TF	0.812793	UN
193	PAAF1	0.812586
194	ARFGAP2	0.811712	GL
195	LRRC27	0.810963	UN
196	PTTG1IP	0.81061
197	SPTAN1	0.809539	GL
198	BSG	0.808709	GL
199	AFTPH	0.806797	GL
200	PLAU	0.804516	TR
201	ZNF66	0.804102	UN
202	CSRNP3	0.802464	UN
203	OR1D2	0.801467	UN
204	ZMYM5	0.798056
205	SLC4A4	0.795049	GL
206	ITPR3	0.793077	GL
207	TMEM123	0.792935	GL
208	SDC4	0.791923
209	RYR1	0.790966
210	ELF3	0.789991	GL
211	CTNND1	0.788783	GL
212	ZBTB38	0.787896
213	ZNF492	0.787354	UN
214	TRIM72	0.786974	UN
215	PAX7	0.786892	UN
216	ATP1B1	0.786354	GL
217	GIMAP1	0.786287	UN
218	NAMPT	0.785739	GL
219	B4GALT1	0.784961	TR
220	SCUBE1	0.78297	UN
221	ATF4	0.782731	GL
222	C9orf147	0.781356	UN
223	OR7C1	0.781096	UN
224	CLMN	0.78029	GL
225	LPIN2	0.780204	GL
226	FN1	0.778922	TR
227	PCARE	0.778713	UN
228	EPS8L3	0.777683	GL
229	CSNK1G3	0.776512
230	ATN1	0.775305	GL
231	NIBAN2	0.773617
232	CAPN8	0.772558	GL
233	FOSL2	0.771625
234	TESPA1	0.771397	UN
235	INHBA	0.768606	TR
236	LITAF	0.768591
237	ARF3	0.76838
238	DOCK6	0.76454	GL
239	ZNF562	0.763821
240	SPATS1	0.76312	UN
241	PTPRT	0.761597	UN
242	XKR4	0.760778	UN
243	HSD17B2	0.759325	GL
244	SSTR2	0.758872	UN
245	AARD	0.757755
246	RBM14	0.757095	GL
247	ANXA4	0.755987	GL
248	RHOA	0.755819	GL
249	POTEI	0.755797	UN
250	SFXN2	0.752562	UN
251	RPL3	0.752084	GL
252	YWHAZ	0.751298	GL
253	TRAP1	0.75031	GL
254	FAM102A	0.747114	GL
255	CDC42BPB	0.7471	GL
256	CST3	0.747091	GL
257	ACADSB	0.747047	UN
258	PPP1CB	0.74621	GL
259	PCDH9	0.744803	UN
260	POLH	0.744168	UN
261	KCNMB1	0.743702
262	TMSB4X	0.742488	GL
263	PSAP	0.742013
264	SCGB3A2	0.741612	UN
265	TNRC18	0.741217
266	RPS24	0.740789	GL
267	RPL27	0.737675	GL
268	KLF6	0.73737	GL
269	COMP	0.736846	TR
270	OR2AT4	0.734742	UN
271	ADAMTS4	0.732925	UN
272	AGMAT	0.732828	UN
273	MYLK3	0.73277	UN
274	ARHGAP26	0.730802	GL
275	EIF4H	0.727651	GL
276	CLTC	0.726525
277	ZNF394	0.726518
278	MYH9	0.726372
279	EIF3A	0.7256	GL
280	BCL9L	0.725488
281	SH3PXD2A	0.725407
282	EFCAB14	0.725347	GL
283	ELK4	0.72372
284	GPR155	0.722409	UN
285	CTNNA1	0.720302	GL
286	ARPC3	0.719056	GL
287	FOXD4L5	0.714449	UN
288	CD24	0.712926	GL
289	ABLIM1	0.712175	GL
290	KLHL14	0.712059	UN
291	ANXA11	0.710707	GL
292	ANK1	0.707861	GL
293	TFPI	0.706978	GL
294	RPS16	0.705466	GL
295	WRN	0.705037
296	C2CD5	0.704069	GL
297	USF2	0.703118
298	NSUN3	0.702858	UN
299	PPP3R1	0.700335	GL
300	SPOCK1	0.699526	TR
301	EIF4G1	0.698571	GL
302	SGCD	0.698439	UN
303	ADSS2	0.698045
304	PPIL4	0.697005	GL
305	H3-3B	0.695464	GL
306	LAMA4	0.695155
307	LUM	0.694796	TR
308	RUNX1	0.693718
309	GEMIN6	0.693366
310	EDF1	0.692929	GL
311	COPS2	0.689699
312	S100A11	0.686188	GL
313	RPL32	0.686093	GL
314	SUPT5H	0.686039	GL
315	LGALS3	0.68541	GL
316	TMEM74	0.685291
317	SHROOM3	0.684814	GL
318	TMEM17	0.684297	UN
319	CRACD	0.682002	GL
320	PGBD5	0.681896	UN
321	GTF2H5	0.681751	UN
322	CD63	0.681732	GL
323	PSMC1	0.681674
324	OR6B1	0.681651	UN
325	NDUFA13	0.681061	GL
326	NPEPPS	0.680985
327	PIK3C3	0.680307
328	ZFP36L1	0.679509	GL
329	ZNF154	0.679088	UN
330	SERINC5	0.678677	GL
331	CA2	0.67703	GL
332	SPARC	0.675253	TR
333	TRAK1	0.674973	GL
334	PRDX1	0.673428	GL
335	FOXO3	0.672559
336	HIPK2	0.670705	GL
337	DSG2	0.670307	GL
338	PUM1	0.66926	GL
339	SLFN14	0.668923	UN
340	MS4A10	0.668614	UN
341	HNRNPA3	0.668404	GL
342	VGLL4	0.668266
343	C12orf65	0.667308	UN
344	RBFOX2	0.666405
345	CDH11	0.666297	TR
346	PPP1CA	0.66551	GL
347	MDH2	0.665172	GL
348	CHRNG	0.663412	UN
349	COL5A2	0.661959	TR
350	IGFBP5	0.660652	TR
351	JUND	0.660507	GL
352	COL6A3	0.660266	TR
353	TIMP1	0.659104
354	DDX52	0.658348
355	ZSCAN29	0.656466
356	S100A16	0.654938	GL
357	GATD1	0.653747	GL
358	SLC6A4	0.653449	UN
359	HNRNPR	0.653433	GL
360	ANGPT4	0.652421	UN
361	DISP2	0.651812
362	OR5A2	0.651485	UN
363	SYK	0.651464
364	CAPZB	0.651363
365	ATP6V1G1	0.650931
366	DCLK3	0.649641	UN
367	ONECUT2	0.649241	GL
368	EMILIN1	0.649066	TR
369	SETD1B	0.648694
370	KRT19	0.647332	GL
371	PHLDB2	0.646678	TR
372	SPINT2	0.645648	GL
373	DENND4C	0.643846	GL
374	SOX9	0.642597	GL
375	TPM4	0.639763
376	PUM2	0.639628	GL
377	DYNC1I2	0.638233	GL
378	RAB7A	0.635607	GL
379	DZIP3	0.635476	UN
380	COLCA2	0.633549
381	HNF1B	0.632712	GL
382	CD151	0.631295
383	GAPDH	0.630481	GL
384	PDS5A	0.63003
385	CRIM1	0.627594	GL
386	GSTO2	0.625891	UN
387	TIMP2	0.625174	TR
388	OR52K1	0.624939	UN
389	IHH	0.62477	GL
390	ACBD7	0.62105	UN
391	OR52E4	0.620978	UN
392	SNAI2	0.620871	TR
393	ZNF333	0.619023	UN
394	OR6Y1	0.61884	UN
395	MYL6	0.618807	GL
396	KLF8	0.616987
397	BSND	0.616753	UN
398	TNIP1	0.615288	GL
399	GOLGA6L2	0.615167
400	LOX	0.613285	TR
401	NCF2	0.612489	TR
402	CEACAM6	0.611599	GL
403	PRRX1	0.611501	TR
404	RAG1	0.608253	UN
405	F11R	0.607973
406	CSE1L	0.607522
407	AGPAT2	0.606157	GL
408	MAF	0.604432	TR
409	FEM1B	0.604099
410	ILF3	0.602754	GL
411	MYH15	0.601749	UN
412	FBXW4	0.601061	GL
413	MT-ND4L	0.599958	GL
414	CHST11	0.599004
415	LOXL2	0.598686	TR
416	CPE	0.598546
417	GPNMB	0.597175	TR
418	CALU	0.596429
419	RPS9	0.595702	GL
420	RNF150	0.595301	UN
421	ATP11A	0.591197	GL
422	FSTL1	0.590475	TR
423	SELENOT	0.589543
424	PALLD	0.588127
425	MRPS33	0.587463	UN
426	YPEL5	0.586252
427	EPHA5	0.586152	UN
428	MXRA5	0.585743
429	KIAA1328	0.583868	UN
430	TMEM43	0.583789
431	TAX1BP3	0.583633
432	ZBTB7A	0.582949	GL
433	PIK3CA	0.580741
434	PAK1	0.575203	GL
435	ARFGEF1	0.573995	GL
436	LIMS1	0.573803
437	TPI1	0.571248	GL
438	HSPG2	0.57104
439	LRRC57	0.567157	UN
440	RBL1	0.565516
441	DRAXIN	0.563827	UN
442	MOGAT3	0.561584	UN
443	B4GALNT2	0.560679	UN
444	ZNF346	0.558998
445	SPATA31D1	0.558116	UN
446	FLNB	0.555133	TR
447	TRPM3	0.553445	UN
448	SHH	0.550794	GL
449	SOCS5	0.546782
450	TIGD1	0.544604	UN
451	ARHGEF12	0.543625	GL
452	CDC42BPA	0.536368
453	GIGYF1	0.534815
454	SLC9A4	0.525311	UN
455	ZNF835	0.522074	UN
456	CASP7	0.515506	GL
457	GADL1	0.502326	UN

### Sheet: Testing Set statistics
#	Metric	Estimator	Estimate
1	accuracy	multiclass	0.90566
2	kap	multiclass	0.872474
3	sens	macro	0.895337
4	spec	macro	0.968366
5	ppv	macro	0.900327
6	npv	macro	0.968497
7	mcc	multiclass	0.872895
8	j_index	macro	0.863703
9	bal_accuracy	macro	0.931852
10	detection_prevalence	macro	0.25
11	precision	macro	0.900327
12	recall	macro	0.895337
13	f_meas	macro	0.897306
