## Supplemental Table 6 for "Coexisting morpho-biotypes unveil the regulatory bases of phenotypic plasticity in pancreatic ductal adenocarcinoma"

### Sheet: Protein Synthesis
			Pharos Database	Average of Gene Exp
#	Gene	Gene Category	Target	Biotype GL	Biotype TR	Biotype HY	Biotype UN
1	EEF1A1	EEF	Tchem	742.279	608.941	215.169	38.6774
2	EEF1B2	EEF	Tbio	193.019	155.001	50.2483	2.37183
3	EEF1D	EEF	Tbio	48.0742	50.6307	17.2961	4.15161
4	EEF1G	EEF	Tbio	560.717	478.212	257.279	37.7615
5	EEF2	EEF	Tchem	393.197	360.998	192.187	24.1492
6	EIF1	EEF	Tbio	90.6575	117.238	53.5922	27.6655
7	EIF1AX	EEF	Tbio	31.9544	44.0277	12.3791	6.62003
8	EIF1B	EEF	Tbio	26.9817	26.6978	7.74958	3.74435
9	EIF2AK1	EEF	Tchem	48.926	44.3607	21.089	13.4495
10	EIF2B2	EEF	Tbio	4.62595	4.64069	8.70095	16.4179
11	EIF2D	EEF	Tbio	9.62667	4.32022	3.87995	2.26527
12	EIF2S2	EEF	Tbio	61.2081	69.8984	26.5082	13.3907
13	EIF2S3	EEF	Tbio	87.6514	107.388	37.1263	21.072
14	EIF2S3B	EEF	Tdark	3.08917	1.92582	11.0913	14.3934
15	EIF3A	EEF	Tbio	157.619	127.073	63.0686	23.8422
16	EIF3B	EEF	Tbio	28.5575	32.5688	14.9051	3.72366
17	EIF3C	EEF	Tbio	99.2704	128.828	37.8838	9.0721
18	EIF3D	EEF	Tbio	63.3424	65.4295	25.4617	4.45506
19	EIF3E	EEF	Tbio	82.5866	59.8596	10.896	0.0569084
20	EIF3H	EEF	Tbio	55.5647	54.2216	21.3758	13.5856
21	EIF3J	EEF	Tbio	57.0297	42.9314	24.3083	6.63415
22	EIF3K	EEF	Tbio	47.7138	39.8689	12.3887	3.89424
23	EIF3L	EEF	Tbio	38.9295	31.9302	18.3122	11.7364
24	EIF4A1	EEF	Tchem	74.9257	87.9526	22.262	3.05473
25	EIF4A2	EEF	Tbio	116.452	129.362	31.166	1.18879
26	EIF4B	EEF	Tbio	171.553	155.118	64.0332	29.3248
27	EIF4G1	EEF	Tbio	67.6342	86.3595	22.143	2.61809
28	EIF4G2	EEF	Tbio	139.478	199.789	39.7446	2.14286
29	EIF4H	EEF	Tchem	101.771	119.938	44.1751	15.2679
30	EIF5	EEF	Tbio	35.1192	27.2202	10.2506	6.00894
31	EIF5A	EEF	Tbio	63.0546	84.3441	38.3787	8.99505
32	EIF5AL1	EEF	Tdark	5.63035	4.4936	12.2953	19.3402
33	EIF6	EEF	Tbio	27.6759	30.9277	11.7046	1.4128
34	ETF1	EEF	Tbio	35.2403	48.043	13.9298	9.92956
35	RPL10A	RPL	Tbio	311.069	296.357	79.931	4.82058
36	RPL11	RPL	Tbio	193.705	198.7	56.0811	10.795
37	RPL12	RPL	Tbio	914.337	847.23	418.194	74.7308
38	RPL13	RPL	Tbio	48.3767	27.8655	21.8862	9.51327
39	RPL13A	RPL	Tbio	230.78	224.468	83.2062	15.1603
40	RPL17	RPL	Tbio	226.864	280.163	67.6218	10.5875
41	RPL18	RPL	Tbio	386.321	311.697	183.773	14.2547
42	RPL18A	RPL	Tbio	518.378	509.751	220.155	41.8641
43	RPL19	RPL	Tbio	710.914	587.203	210.522	31.8484
44	RPL21	RPL	Tbio	328.01	299.656	59.9075	3.62785
45	RPL22	RPL	Tbio	97.083	90.6177	41.7435	12.953
46	RPL23A	RPL	Tbio	200.096	105.321	47.5445	13.7608
47	RPL24	RPL	Tbio	421.347	533.879	141.135	33.1247
48	RPL26	RPL	Tbio	585.262	520.524	138.232	23.1239
49	RPL27	RPL	Tbio	364.706	305.139	111.415	9.84521
50	RPL27A	RPL	Tbio	74.8957	74.3975	41.3372	23.7913
51	RPL28	RPL	Tbio	73.7538	75.9357	28.1595	7.8588
52	RPL29	RPL	Tbio	442.58	430.489	110.197	19.0483
53	RPL3	RPL	Tbio	806.985	552.344	318.483	17.4219
54	RPL30	RPL	Tbio	806.224	770.507	261.662	27.737
55	RPL31	RPL	Tbio	118.037	116.691	41.9659	19.8452
56	RPL32	RPL	Tbio	163.736	194.478	65.7928	21.0686
57	RPL34	RPL	Tbio	212.929	183.694	59.8415	17.0097
58	RPL35	RPL	Tbio	558.139	599.941	198.658	29.1471
59	RPL35A	RPL	Tbio	61.1396	81.1281	16.2606	12.9926
60	RPL36	RPL	Tbio	295.829	287.957	119.963	15.6569
61	RPL36A	RPL	Tbio	372.104	363.532	57.9311	28.4265
62	RPL36AL	RPL	Tbio	199.28	218.936	56.6916	31.2078
63	RPL37A	RPL	Tbio	97.2773	114.287	44.9352	19.5392
64	RPL38	RPL	Tbio	282.292	276.06	107.279	35.8466
65	RPL39	RPL	Tbio	470.843	588.844	104.217	21.0358
66	RPL3L	RPL	Tbio	15.3154	9.58281	50.0169	69.069
67	RPL41	RPL	Tbio	1325.37	1291.78	525.482	95.6887
68	RPL5	RPL	Tbio	463.22	441.557	118.764	8.15447
69	RPL6	RPL	Tbio	160.928	209.628	47.9428	5.14575
70	RPL7	RPL	Tbio	332.961	284.958	100.002	20.3559
71	RPL7A	RPL	Tbio	371.141	329.358	158.849	23.8638
72	RPL8	RPL	Tbio	255.806	175.219	143.24	15.0247
73	RPL9	RPL	Tbio	184.447	198.248	65.1454	11.0125
74	RPLP0	RPL	Tbio	592.357	405.768	168.645	9.41309
75	RPLP1	RPL	Tbio	648.703	428.834	322.186	60.1107
76	RPLP2	RPL	Tbio	1097.22	1066.87	407.289	23.2174
77	RPS10	RPS	Tbio	523.373	350.445	110.938	10.611
78	RPS11	RPS	Tbio	520.385	570.481	161.533	18.4178
79	RPS12	RPS	Tbio	719.762	593.23	172.967	11.0205
80	RPS13	RPS	Tbio	235.142	326.934	85.5597	2.79074
81	RPS15	RPS	Tbio	273.7	315.293	149.409	39.8422
82	RPS15A	RPS	Tbio	116.79	139.102	43.3403	38.9903
83	RPS16	RPS	Tbio	643.949	397.413	62.7593	5.84525
84	RPS17	RPS	Tbio	679.518	488.984	163.061	17.9858
85	RPS18	RPS	Tbio	1205.85	977.905	294.03	23.2982
86	RPS19	RPS	Tbio	133.206	109.357	84.1179	38.7877
87	RPS2	RPS	Tbio	291.609	270.939	143.16	35.1292
88	RPS20	RPS	Tbio	193.162	185.398	79.8766	34.1378
89	RPS21	RPS	Tbio	721.325	594.267	250.588	34.739
90	RPS24	RPS	Tbio	207.665	174.758	66.2392	15.1876
91	RPS25	RPS	Tbio	1255.2	1030.35	291.403	22.2945
92	RPS27	RPS	Tchem	796.474	709.036	168.66	24.3427
93	RPS27A	RPS	Tbio	467.566	469.624	114.714	18.1425
94	RPS3	RPS	Tbio	160.914	135.013	92.2781	19.1783
95	RPS3A	RPS	Tbio	247.034	246.331	63.9857	15.0967
96	RPS4X	RPS	Tbio	349.099	312.895	89.0819	4.93485
97	RPS5	RPS	Tbio	209.493	206.842	90.2729	27.4301
98	RPS6	RPS	Tbio	653.984	577.343	232.795	22.3505
99	RPS7	RPS	Tbio	359.137	376.859	87.0521	16.8558
100	RPS8	RPS	Tbio	575.102	579.203	249.542	17.1686
101	RPS9	RPS	Tbio	223.981	209.421	145.199	33.0128
102	RPSA	RPS	Tbio	109.512	98.4471	54.2521	9.40626
103	UBA52	RPL	Tbio	41.5014	52.9945	22.5383	14.9648

### Sheet: Chromatin Enzymes
			Pharos Database	Average of Gene Exp
#	Gene	Gene Category	Target	Biotype GL	Biotype TR	Biotype HY	Biotype UN
1	CARM1	methyltransferases	Tchem	16.4041	13.2275	4.60092	1.62048
2	DOT1L	methyltransferases	Tchem	7.86556	6.68146	6.95562	3.18262
3	PRDM9	methyltransferases	Tbio	2.49283	1.09999	7.72668	14.0058
4	PRMT1	methyltransferases	Tchem	16.1183	17.2782	4.8858	0.558352
5	PRMT2	methyltransferases	Tbio	9.43326	8.55734	4.8265	2.32272
6	SETD1B	methyltransferases	Tbio	17.1014	16.056	13.0762	6.23231
7	SETD2	methyltransferases	Tchem	9.52357	12.332	2.93887	1.02053
8	KDM2A	demethylases	Tchem	31.6356	37.057	20.8847	13.9308
9	KDM3A	demethylases	Tchem	24.1808	30.7748	8.34069	2.80608
10	KDM3B	demethylases	Tbio	23.6744	15.6599	8.89274	3.71967
11	KDM4D	demethylases	Tchem	2.03811	2.28448	5.98186	12.7109
12	KDM5A	demethylases	Tchem	21.5176	21.5402	12.6134	6.97488
13	KDM5C	demethylases	Tchem	23.506	20.1045	13.4822	5.21034
14	KDM6A	demethylases	Tchem	13.9048	7.12748	7.67823	3.40049
15	KDM6B	demethylases	Tchem	26.4676	35.7568	14.976	9.38059
16	NAT10	acethyltransferases	Tbio	19.1323	18.1754	10.2681	5.886
17	CREBBP	acethyltransferases	Tchem	32.0703	31.7942	16.1436	8.17756
18	EP300	acethyltransferases	Tchem	65.2697	83.4515	26.7227	16.3804
19	CLOCK	acethyltransferases	Tbio	9.27322	12.5317	4.93239	2.55661
20	KAT2A	acethyltransferases	Tchem	10.3429	6.66755	6.97842	2.74641
21	KAT5	acethyltransferases	Tchem	9.55183	5.79753	3.35336	0.886196
22	HDAC1	deacetylases	Tclin	35.1737	11.9109	10.5722	1.61547

### Sheet: Chromatin Remodellers
		Pharos Database	Average of Gene Exp
#	Gene	Target	Biotype GL	Biotype TR	Biotype HY	Biotype UN
1	ARID1A	Tbio	17.6449	15.5337	8.94279	3.00295
2	ARID1B	Tbio	15.6979	15.6345	9.1511	5.03155
3	BCL7A	Tbio	15.0985	17.5051	25.8224	40.1133
4	CHD1	Tbio	24.4835	22.1757	10.3133	7.67388
5	CHD3	Tbio	34.9137	38.4062	20.6602	9.19399
6	CHD4	Tchem	23.0165	26.3207	2.96133	0.615849
7	CHD8	Tbio	11.0412	9.05101	2.69181	0.26209
8	GATAD2A	Tbio	11.9074	12.5321	11.259	6.69103
9	GATAD2B	Tbio	28.5256	33.2649	11.9807	8.36623
10	MTA2	Tbio	30.5032	31.5753	17.7949	7.43743
11	NFRKB	Tbio	7.47718	14.6589	7.10967	6.65856
12	RBBP7	Tbio	22.72	18.7003	6.20785	1.32029
13	SMARCA1	Tbio	22.1342	40.869	16.2456	7.16469
14	SMARCA4	Tchem	17.8865	22.2676	6.54275	2.11722
15	SMARCC1	Tbio	20.5107	30.3082	9.36259	4.70949
16	SMARCC2	Tbio	52.5728	39.9052	27.7107	10.5957
17	SMARCD1	Tbio	13.0008	9.83587	4.94494	4.43328
18	SMARCD2	Tbio	25.2559	15.9784	6.30059	5.37441
19	SS18	Tbio	43.9282	44.2132	24.2767	13.4617

### Sheet: Kinases
		Pharos Database	Average of Gene Exp
#	Gene	Target	Biotype GL	Biotype TR	Biotype HY	Biotype UN
1	ABL1	Tclin	15.834	16.7203	13.5215	6.48781
2	ABR	Tbio	14.3312	9.43777	6.25455	1.62995
3	ACVR1B	Tchem	32.4948	16.1206	17.7258	10.0688
4	ACVR1C	Tbio	1.84552	0.975596	3.23723	7.10934
5	ACVRL1	Tchem	3.60229	4.35098	5.90588	9.35436
6	AKT1	Tchem	30.6479	25.5409	11.9978	3.77966
7	AKT3	Tchem	4.80434	12.8665	8.66031	8.21538
8	ALPK1	Tbio	21.7876	14.0374	61.5613	100.032
9	ALPK2	Tbio	0.758143	0.597938	4.38501	5.37045
10	ARAF	Tchem	26.0095	22.2647	10.6872	5.39648
11	AXL	Tchem	14.6894	34.0348	21.034	20.1354
12	BCR	Tclin	21.8454	23.2489	18.8186	5.89022
13	BLVRA	Tbio	20.7527	23.4031	13.7249	7.11926
14	BRD2	Tchem	14.3287	12.3142	7.70244	2.50247
15	BRD4	Tchem	37.8564	38.2204	18.8739	7.01286
16	CAMK2A	Tchem	1.33214	0.754037	3.13832	8.61713
17	CAMK2D	Tchem	18.6515	14.2381	7.11372	5.35921
18	CAMK4	Tbio	2.81736	2.35126	5.33758	7.45827
19	CASK	Tchem	18.7522	13.7375	8.42348	6.26912
20	CDC42BPA	Tchem	53.8889	61.5216	23.6058	8.30692
21	CDC42BPB	Tchem	71.3833	79.8108	29.513	11.2342
22	CDK13	Tchem	7.30965	7.60083	4.45212	2.2977
23	CDK14	Tchem	8.03538	27.6953	8.68209	7.73079
24	CDK15	Tchem	3.93914	3.03357	11.335	20.7941
25	CDK16	Tchem	11.3795	8.83553	3.87744	1.00529
26	CDK17	Tchem	11.3595	13.3919	4.39715	3.33785
27	CDK18	Tchem	12.4559	12.4364	3.88899	0.444954
28	CDK6	Tclin	19.6292	41.4989	13.3733	9.32805
29	CDK9	Tchem	20.1595	18.4166	12.9975	6.58509
30	CLK2	Tchem	15.3567	15.5097	7.39631	3.50936
31	CSK	Tchem	18.6064	10.9268	6.89304	2.79071
32	CSNK1A1	Tchem	51.2626	81.5731	17.6978	8.91306
33	CSNK1D	Tchem	13.9057	10.4785	7.3311	3.37633
34	CSNK1G2	Tchem	12.3414	9.54881	8.50371	2.51019
35	CSNK1G3	Tchem	15.3718	20.4722	4.85785	4.12023
36	DAPK1	Tchem	19.1441	22.3985	11.0563	4.50709
37	DAPK2	Tchem	6.64192	4.81616	13.7386	21.4899
38	DAPK3	Tchem	11.2305	15.9407	9.99263	3.67748
39	DCLK1	Tchem	1.25321	1.61441	5.30273	5.89174
40	DCLK3	Tchem	1.84639	0.55334	6.10605	12.507
41	DDR1	Tchem	103.76	75.6424	45.5444	11.2704
42	DDR2	Tchem	5.13639	16.8296	9.82075	13.1124
43	DGKB	Tbio	3.22267	1.87008	7.29724	12.4302
44	DGKG	Tbio	2.62516	1.86271	8.34767	10.8655
45	DGKI	Tbio	1.70947	2.49325	6.27964	8.91687
46	DGKK	Tbio	1.50658	2.5534	5.24453	7.9021
47	DGKZ	Tchem	8.20299	3.62995	3.45927	1.68167
48	DYRK1B	Tchem	7.79372	5.37244	8.91429	3.99269
49	DYRK2	Tchem	26.8679	23.1554	11.0297	6.90582
50	DYRK3	Tchem	6.10226	6.63782	12.8051	17.1646
51	EIF2AK1	Tchem	48.926	44.3607	21.089	13.4495
52	EPHA2	Tclin	37.6338	76.0576	23.6177	6.79773
53	EPHA5	Tchem	1.26732	0.793288	3.69082	6.73378
54	EPHA6	Tchem	0.499038	0.553759	1.33037	2.92128
55	EPHB1	Tchem	3.93652	5.28934	11.4699	13.9546
56	EPHB4	Tchem	27.3441	22.2084	14.6182	3.49012
57	ERBB2	Tclin	34.5372	26.8878	18.9594	4.25474
58	ERBB3	Tclin	116.454	56.3632	49.011	29.9353
59	ERBB4	Tclin	1.83321	0.735139	4.2405	7.17626
60	FGFR1	Tclin	1.96173	6.34384	2.82323	1.85234
61	FGFR2	Tclin	16.1575	7.98586	15.5598	17.8374
62	FGFR3	Tclin	16.1388	4.2613	10.2582	5.16519
63	FGFR4	Tclin	12.3916	2.11609	8.05238	3.79579
64	FLT1	Tclin	7.59732	10.5963	16.3659	18.6495
65	GAK	Tchem	29.4912	22.2848	10.5046	2.605
66	GRK2	Tchem	29.2436	19.5453	12.8824	3.33062
67	GRK4	Tchem	9.24588	6.81868	28.5481	35.4537
68	GRK5	Tchem	13.2605	4.90354	10.8555	7.75676
69	GRK6	Tchem	8.21494	8.49823	6.13902	2.28013
70	GRK7	Tchem	2.01962	0.761091	5.45546	9.0522
71	GUCY2F	Tbio	1.53093	0.744359	5.99541	9.45386
72	HIPK1	Tchem	32.2641	24.6283	14.3049	8.64349
73	HIPK2	Tchem	63.4252	33.4911	21.1712	12.3992
74	HIPK3	Tchem	35.1653	43.9138	17.7321	8.20274
75	HK1	Tchem	32.1684	26.6438	11.3984	5.61198
76	HK2	Tchem	93.8536	101.866	24.7679	13.7309
77	HKDC1	Tbio	35.5216	26.1439	21.8517	12.7765
78	HUNK	Tchem	7.19595	2.92815	14.0694	21.8429
79	IKBKE	Tchem	4.98817	5.77959	6.60348	5.73414
80	ILK	Tchem	14.2777	16.5305	5.10877	3.14
81	INSR	Tclin	50.3608	40.2244	20.6578	8.30137
82	IRAK1	Tchem	36.431	43.0135	23.1079	7.60251
83	JAK1	Tclin	38.4179	28.8085	12.4178	7.69653
84	JAK3	Tclin	2.24636	5.07384	4.60652	5.87903
85	KALRN	Tbio	2.09323	2.17505	5.14825	7.73975
86	KSR2	Tbio	1.89146	0.656741	6.0035	8.28297
87	LIMK1	Tchem	8.24084	18.2771	6.65741	5.292
88	LIMK2	Tchem	26.5711	10.5955	12.4752	5.21021
89	LMTK2	Tbio	28.9765	28.5259	14.0391	9.77497
90	LRRK1	Tbio	7.14024	3.83962	7.59548	5.59361
91	MAK	Tchem	1.37855	2.35509	7.79586	6.92647
92	MAP2K2	Tclin	23.8896	50.4645	15.4165	0.852931
93	MAP2K3	Tchem	14.8341	8.16547	5.41775	6.25145
94	MAP2K7	Tchem	14.6243	17.7711	9.84856	3.17772
95	MAP3K11	Tchem	17.3559	11.3407	7.31128	1.43611
96	MAP3K2	Tchem	30.4929	40.132	15.678	9.19668
97	MAP3K5	Tchem	37.9438	20.4163	16.0819	9.65192
98	MAP4K2	Tchem	4.72287	4.50079	10.3861	16.41
99	MAP4K3	Tchem	29.9531	30.9372	8.21508	3.34765
100	MAP4K4	Tchem	68.5982	91.0525	30.569	19.3001
101	MAP4K5	Tchem	13.6414	32.4468	3.68182	0.732308
102	MAPK10	Tchem	5.55353	5.29302	13.3097	20.9413
103	MAPK14	Tchem	25.8549	22.2328	13.6253	8.55853
104	MAPK3	Tchem	43.2	31.2577	20.9336	7.37244
105	MAPK4	Tbio	2.04646	2.66434	8.78131	9.60804
106	MAPKAPK2	Tchem	42.4301	48.1924	25.15	11.2249
107	MARK1	Tchem	2.26252	2.42199	5.90507	7.94931
108	MARK2	Tchem	34.0116	28.6617	16.6814	8.48316
109	MARK3	Tchem	14.0099	8.34183	6.49871	2.03827
110	MAST2	Tbio	17.7169	14.5375	14.23	6.20981
111	MASTL	Tbio	6.38236	4.76482	3.76746	3.46078
112	MET	Tclin	63.95	104.517	22.6129	16.3817
113	MINK1	Tchem	14.5476	11.4495	13.483	3.93764
114	MKNK2	Tchem	38.3793	37.4093	19.8379	3.97281
115	MST1R	Tchem	20.2388	11.3907	10.0463	1.58898
116	MUSK	Tchem	0.789783	0.453823	4.05489	5.39008
117	MYLK	Tchem	7.26736	23.7988	13.1879	16.3246
118	MYLK3	Tchem	8.77178	6.8335	23.7808	35.0633
119	MYLK4	Tchem	3.31109	1.95472	7.7509	10.1528
120	MYO3A	Tbio	1.67245	0.531357	5.72338	8.91016
121	NEK2	Tchem	8.69942	4.78263	12.1394	18.3103
122	NEK5	Tchem	6.68361	6.93306	16.0487	19.6835
123	NEK6	Tchem	45.0768	40.5054	16.8738	7.76231
124	NEK7	Tchem	36.1696	79.9265	14.9012	6.45902
125	NEK8	Tchem	9.94352	8.95882	23.6562	31.8345
126	NRBP1	Tbio	28.0301	36.3995	9.45916	4.87416
127	NRBP2	Tdark	9.62033	6.66374	6.97881	2.2577
128	NTRK2	Tclin	2.76692	2.66312	5.61874	7.70436
129	NTRK3	Tclin	3.03652	1.60027	9.64313	14.2419
130	PAK1	Tchem	19.1388	14.266	7.32307	3.87539
131	PAN3	Tdark	27.7551	34.7375	11.0222	7.78752
132	PDGFRB	Tclin	13.256	39.0259	13.1182	6.36362
133	PDIK1L	Tdark	5.80271	3.36774	4.81507	4.76495
134	PDK4	Tchem	33.034	39.8105	18.3835	5.42204
135	PDPK1	Tchem	24.1043	23.3652	16.2209	11.4222
136	PI4KA	Tchem	16.0101	8.91799	6.0835	2.10274
137	PI4KB	Tchem	18.6721	15.933	10.7955	7.87461
138	PIK3C2G	Tchem	14.0977	0.552431	8.99472	9.50954
139	PIK3CB	Tchem	10.4553	11.8963	5.42035	4.09416
140	PIM1	Tchem	32.9792	40.54	13.2118	3.31123
141	PIM3	Tchem	60.033	47.2903	26.6186	8.14708
142	PINK1	Tbio	9.51857	11.0088	4.12548	2.16569
143	PIP5K1A	Tbio	12.3414	18.7877	10.0559	3.43336
144	PIP5K1B	Tbio	11.7947	5.23608	5.59903	2.63753
145	PIP5K1C	Tchem	11.6682	18.0356	9.75985	4.03815
146	PKN1	Tchem	24.9403	22.9695	8.25637	1.70392
147	PKN2	Tchem	43.2452	38.0864	21.3221	12.1652
148	PLK2	Tchem	10.1288	23.0504	8.15877	3.88666
149	PLK4	Tchem	2.78958	2.78004	7.51064	11.1261
150	PRAG1	Tbio	11.5746	11.6916	10.9873	5.99911
151	PRKAA1	Tclin	51.3148	37.5686	17.4343	10.2287
152	PRKACA	Tchem	23.5339	34.5944	5.80485	4.03935
153	PRKACB	Tchem	36.9341	8.79096	12.8119	4.2134
154	PRKCB	Tchem	5.74631	5.14593	12.6225	18.2139
155	PRKCD	Tclin	32.2005	18.8196	11.8047	1.86433
156	PRKCH	Tchem	6.17394	3.65867	1.97578	2.24353
157	PRKCI	Tchem	35.4392	38.2696	12.5798	7.17909
158	PRKD2	Tchem	14.7099	10.8125	6.16518	4.54768
159	PRKG2	Tchem	2.76413	1.2192	10.247	13.2248
160	RAF1	Tclin	15.0517	15.5499	5.65596	2.71923
161	RIPK4	Tchem	19.7373	15.0707	11.1707	6.44431
162	ROS1	Tclin	2.21117	11.1068	5.94741	10.3892
163	RPS6KA1	Tchem	12.8158	7.42649	5.52952	2.4458
164	RPS6KA3	Tchem	41.5197	39.2451	16.2935	11.3401
165	RPS6KA4	Tchem	9.83715	14.304	6.77893	0.688078
166	RPS6KA5	Tchem	12.6291	8.26984	29.4157	42.3585
167	RPS6KL1	Tdark	2.57345	1.85894	4.89842	10.1421
168	SCYL1	Tbio	19.2092	12.3465	11.015	3.65844
169	SGK2	Tchem	9.56455	2.54311	6.10495	3.10999
170	SIK1B	Tdark	24.6526	60.9791	9.12906	4.90223
171	SIK3	Tchem	2.64116	3.74287	2.29381	1.18353
172	SLK	Tchem	87.3339	96.7109	30.5121	15.5365
173	SMG1	Tchem	25.7178	27.4094	9.86531	4.93571
174	SNRK	Tchem	17.9044	17.2857	10.9398	4.47298
175	SRC	Tclin	45.3078	23.7259	18.9347	6.50062
176	SRPK2	Tchem	13.8191	20.864	7.42725	2.99721
177	STK11	Tchem	19.5303	23.0682	20.7484	5.84541
178	STK24	Tchem	30.0704	33.4359	13.3035	4.95878
179	STK26	Tchem	23.165	11.8087	7.96853	6.89037
180	STK35	Tchem	14.1927	15.9016	10.1414	7.48808
181	STK38	Tchem	65.1929	42.6098	23.4954	10.3281
182	STK38L	Tchem	27.9135	33.8797	7.77507	4.90587
183	STK39	Tchem	128.265	94.3712	43.7243	16.9903
184	STK40	Tbio	18.7765	14.6507	10.8007	8.33879
185	STYK1	Tbio	17.2988	11.0263	7.56621	4.02
186	TAF1L	Tchem	5.56528	6.30383	18.6353	28.8145
187	TAOK1	Tchem	34.9829	45.9566	12.692	8.53966
188	TEK	Tclin	1.80967	2.78346	3.54955	9.27013
189	TGFBR1	Tchem	39.0571	44.7573	11.8847	7.88087
190	TGFBR2	Tchem	37.6494	53.8681	22.285	4.38307
191	TLK2	Tchem	9.0824	5.71362	6.31244	4.24755
192	TNK2	Tclin	16.6262	19.0891	14.2257	5.97422
193	TRIB1	Tbio	45.234	30.0292	21.1376	8.13412
194	TRIO	Tbio	15.3649	24.4724	9.43861	5.53414
195	TRPM6	Tchem	4.11612	3.62178	13.7344	21.4386
196	TRRAP	Tbio	18.0909	16.0514	8.21519	4.16008
197	TTBK1	Tbio	3.57445	1.61381	10.375	16.4789
198	TTN	Tbio	2.18236	1.81435	7.31569	10.9318
199	TYK2	Tclin	19.1471	12.8922	6.92783	2.30105
200	TYRO3	Tchem	12.0296	12.827	30.8567	43.5926
201	UHMK1	Tbio	48.2034	69.6936	14.7914	8.17739
202	ULK1	Tchem	11.8046	17.8823	7.37869	2.81427
203	WEE1	Tchem	11.0706	14.1894	8.5849	5.79974
204	WEE2	Tchem	2.26341	2.06316	7.11044	10.3518
205	WNK1	Tchem	45.5308	43.9184	22.6665	10.1941
206	WNK3	Tchem	2.51799	1.11372	5.288	9.53543
207	YES1	Tclin	65.1523	44.6653	20.7294	10.5648

### Sheet: IonChannels
			Pharos Database	Average of Gene Exp
#	Gene	Synaptic Transmission	Target	Biotype GL	Biotype TR	Biotype HY	Biotype UN
1	ANO1	No	Tclin	40.8544	77.4032	27.5215	9.79517
2	BEST1	No	Tbio	2.90459	2.35947	7.7293	7.86109
3	BEST3	No	Tbio	9.98806	4.23006	30.4861	50.5299
4	CACNA1B	Yes	Tclin	0.902638	0.627426	3.23996	4.95372
5	CACNA1C	Yes	Tclin	1.76346	1.76585	5.25591	5.45404
6	CACNA1D	No	Tclin	6.07821	2.9086	4.17081	3.75807
7	CACNA1E	Yes	Tchem	2.25345	1.4133	8.47371	12.8026
8	CACNA1F	Yes	Tchem	3.18414	2.01689	8.61725	12.0513
9	CACNA1G	Yes	Tclin	1.2261	1.11555	4.05212	6.14219
10	CACNA1I	Yes	Tclin	1.05053	1.27201	3.53266	5.40198
11	CACNA1S	Yes	Tclin	1.78106	1.44352	7.13781	11.2829
12	CACNG5	No	Tdark	4.23604	2.784	13.9154	20.5729
13	CACNG8	No	Tdark	13.5113	11.2252	25.4363	37.242
14	CALHM5	No	Tdark	4.62096	3.99015	11.2659	17.3442
15	CATSPER2	Yes	Tchem	9.65211	4.7353	19.7798	30.6231
16	CFTR	No	Tclin	37.019	12.337	13.3961	1.13541
17	CHRNA1	Yes	Tclin	3.62813	4.34953	13.4066	19.5693
18	CHRNA9	Yes	Tchem	2.54648	1.64002	8.15902	15.1829
19	CHRNB1	Yes	Tclin	8.48269	9.4789	29.6809	42.8056
20	CHRNG	Yes	Tclin	4.88814	2.28212	15.9255	19.6091
21	CLCA1	No	Tbio	4.36927	3.44077	11.1132	20.3446
22	CLCA2	No	Tbio	1.69097	2.19953	5.42912	11.3027
23	CLCN3	No	Tchem	48.6442	38.7605	19.9606	12.8493
24	CLCN7	No	Tchem	7.55573	6.46012	5.15766	1.35693
25	CLIC1	No	Tbio	278.602	248.837	109.306	33.5343
26	CLIC2	No	Tbio	6.92751	6.38316	16.5148	27.172
27	CLIC4	No	Tbio	24.5963	85.978	11.2035	8.71277
28	CNGA1	No	Tchem	3.92274	4.19469	9.35091	13.845
29	CNGA3	No	Tchem	2.89136	1.82396	8.46012	13.8094
30	CNGB1	No	Tbio	4.58124	2.99052	14.0757	23.4588
31	CNGB3	No	Tchem	1.83416	0.66566	7.86802	13.0898
32	CYBB	No	Tchem	11.3989	27.4249	9.11321	9.03676
33	FXYD3	No	Tbio	88.1495	76.7839	45.616	20.1315
34	FXYD5	No	Tbio	72.6099	84.8032	39.7239	20.5372
35	FXYD6	No	Tbio	4.49101	9.54802	13.0673	12.5161
36	GABRA2	Yes	Tclin	7.12432	4.80758	13.6835	19.5237
37	GABRA4	Yes	Tclin	1.96296	1.00389	5.71671	8.92397
38	GABRB2	Yes	Tclin	2.21667	1.21667	6.06454	8.11154
39	GABRG2	Yes	Tclin	44.959	35.862	99.5944	130.091
40	GABRG3	Yes	Tclin	3.00211	1.37298	9.61063	14.7815
41	GABRP	No	Tclin	100.876	40.5867	36.1813	15.702
42	GABRQ	Yes	Tclin	0.978538	0.614229	3.8912	7.75709
43	GABRR2	Yes	Tchem	3.32145	3.93529	11.6081	15.1276
44	GABRR3	Yes	Tbio	3.66533	2.90295	18.0034	30.1808
45	GLRA3	Yes	Tchem	2.68446	1.20853	6.554	9.00279
46	GRIA1	Yes	Tclin	1.08209	0.573982	5.93455	8.13023
47	GRIA3	Yes	Tclin	2.1276	2.60756	6.91608	9.87494
48	GRIA4	Yes	Tclin	2.57609	1.4558	9.21123	11.1171
49	GRID1	Yes	Tbio	9.63776	6.49283	21.0175	23.479
50	GRIK1	Yes	Tclin	1.34135	0.580074	4.48206	6.30972
51	GRIK2	Yes	Tclin	5.54271	3.69422	17.1033	19.4696
52	GRIK3	Yes	Tclin	1.49987	1.50035	5.79158	9.47989
53	GRIN2A	Yes	Tclin	2.74653	3.22686	7.81527	10.2299
54	GRIN2B	Yes	Tclin	2.21774	1.77723	7.74365	13.1408
55	GRIN3A	No	Tclin	1.70738	1.34186	6.51703	10.7538
56	HCN1	No	Tclin	3.02065	2.26876	7.44057	11.5854
57	HCN4	Yes	Tclin	1.42554	0.641573	3.64105	6.95955
58	HTR3B	Yes	Tchem	23.6856	28.1793	70.6397	90.5181
59	ITPR3	No	Tchem	94.894	84.4915	49.9802	13.5849
60	KCNA2	Yes	Tclin	4.84469	3.75587	13.1926	20.8989
61	KCNA4	No	Tclin	2.98494	1.52336	10.1409	14.5352
62	KCNA7	No	Tclin	6.33109	6.0381	22.0618	29.5209
63	KCNAB1	No	Tbio	0.866882	1.10343	3.17807	5.87115
64	KCNB1	Yes	Tclin	2.99838	1.45159	11.0653	12.6927
65	KCND2	No	Tclin	2.91279	6.74779	4.85161	5.06165
66	KCND3	No	Tclin	10.2078	3.0312	9.80272	12.7392
67	KCNE3	No	Tbio	72.6142	12.8812	36.3909	23.6506
68	KCNG4	No	Tclin	14.7174	12.9887	42.65	56.1221
69	KCNH1	No	Tclin	0.869075	1.82989	5.17791	8.39892
70	KCNH5	No	Tclin	1.06713	0.939578	4.10489	5.85553
71	KCNH6	No	Tclin	5.46754	4.29515	14.3536	19.5578
72	KCNH7	No	Tclin	1.53756	0.681484	6.57468	11.9599
73	KCNJ1	No	Tchem	2.61152	2.61969	13.2574	19.6331
74	KCNJ10	No	Tbio	2.51232	3.45134	5.70514	9.64036
75	KCNJ13	No	Tchem	1.79043	0.648468	4.82481	8.79794
76	KCNJ14	No	Tchem	10.0289	5.62293	17.3496	27.5013
77	KCNJ16	No	Tbio	6.58783	1.12364	7.0227	8.54928
78	KCNJ2	Yes	Tchem	1.9127	2.62842	8.87036	8.31148
79	KCNJ5	No	Tchem	66.6263	52.0891	159.382	221.712
80	KCNJ6	No	Tchem	16.1452	19.1098	36.2288	50.7775
81	KCNJ9	No	Tbio	1.77705	2.80995	6.81947	9.82297
82	KCNK1	No	Tbio	37.8467	35.5646	14.8709	8.07731
83	KCNK10	No	Tclin	4.59066	3.59696	11.5473	15.305
84	KCNK12	No	Tbio	2.33924	1.56734	7.88434	10.3803
85	KCNK2	No	Tclin	1.91509	1.50761	6.78481	10.705
86	KCNK5	No	Tchem	36.4489	9.75909	22.8278	7.13876
87	KCNMA1	Yes	Tclin	2.37338	2.20843	6.3187	9.08987
88	KCNMB1	Yes	Tbio	19.2004	13.5919	48.6522	61.7442
89	KCNMB3	Yes	Tbio	8.76451	8.01427	18.1654	25.5696
90	KCNN1	Yes	Tchem	7.10362	7.20409	24.5305	34.0496
91	KCNN3	No	Tchem	3.51509	2.94547	10.2159	18.1623
92	KCNN4	No	Tchem	19.2158	13.749	14.1826	2.64886
93	KCNQ1	No	Tclin	10.997	4.08731	8.52633	2.29016
94	KCNQ5	No	Tclin	3.27444	1.8475	10.122	11.6739
95	KCNS1	No	Tclin	3.68968	3.52417	8.8766	13.4401
96	KCNS2	No	Tclin	1.56005	2.42397	7.67253	12.3208
97	KCNT1	No	Tchem	1.3022	0.694785	3.1069	5.79195
98	KCNV1	No	Tclin	7.57916	4.37249	17.37	31.0557
99	LRRC55	No	Tbio	2.68243	2.50419	10.1939	13.1359
100	MCU	No	Tbio	26.2896	8.40371	6.7322	3.32781
101	NALCN	No	Tchem	4.26067	5.30308	7.37023	12.6085
102	P2RX3	Yes	Tchem	1.27775	0.804267	7.67607	8.2089
103	P2RX7	Yes	Tchem	6.52604	6.64537	10.3757	23.0846
104	PANX1	No	Tbio	12.4393	19.8048	8.19242	10.0773
105	PANX3	No	Tbio	2.15295	0.43961	9.34673	15.9084
106	PIEZO1	No	Tchem	24.5668	43.3339	20.3044	8.92961
107	PKD1L1	No	Tbio	2.01325	2.54403	6.78796	10.2136
108	PKD1L2	No	Tbio	1.13088	1.85316	4.75189	8.41877
109	PKD1L3	No	Tbio	3.14081	2.40218	10.5363	18.243
110	RYR1	Yes	Tclin	1.25578	1.0294	6.36722	6.18832
111	RYR2	Yes	Tclin	2.0695	3.19975	6.37103	11.6674
112	RYR3	No	Tclin	1.68216	0.574373	7.7487	10.6754
113	SCN10A	Yes	Tclin	1.49808	1.04692	6.68594	10.3601
114	SCN11A	Yes	Tclin	4.02952	2.53919	13.1335	17.7967
115	SCN1A	Yes	Tclin	2.37013	0.897817	6.01457	7.51003
116	SCN1B	Yes	Tbio	4.47567	9.96829	10.7788	12.8604
117	SCN2A	No	Tclin	1.37834	2.6189	3.00916	5.05671
118	SCN2B	Yes	Tbio	2.84991	1.76123	7.90166	11.5524
119	SCN3B	Yes	Tbio	1.65594	1.38402	4.89773	9.0864
120	SCN4A	Yes	Tclin	1.16775	0.235606	3.95088	6.03468
121	SCN5A	Yes	Tclin	0.976357	1.40754	5.29116	8.71709
122	SCN7A	No	Tclin	1.48264	2.01364	4.11198	6.73374
123	SCN8A	Yes	Tclin	6.7382	3.32136	15.693	17.8064
124	SCNN1A	No	Tclin	66.581	83.0994	35.9091	7.28915
125	SCNN1G	No	Tclin	3.09396	1.36915	10.3329	12.459
126	TMC3	No	Tdark	3.14304	1.66555	7.27344	14.0048
127	TMC5	No	Tbio	156.508	58.5131	51.0245	21.1587
128	TMC6	No	Tbio	7.05359	6.71859	3.69568	1.78255
129	TMEM37	No	Tbio	25.143	4.67438	9.77572	1.47716
130	TMEM38B	No	Tbio	1.79423	8.34778	3.9524	4.9162
131	TMEM63A	No	Tdark	89.0575	54.6579	43.7517	9.00186
132	TPCN1	No	Tchem	17.0435	21.4739	12.0158	3.73087
133	TRPC3	Yes	Tchem	2.71635	2.33185	7.72415	10.126
134	TRPC5	Yes	Tchem	0.688008	0.361904	2.38827	3.70373
135	TRPM1	Yes	Tchem	1.60864	1.07173	5.72789	10.3424
136	TRPM3	No	Tchem	4.98104	3.90728	11.9031	20.8848
137	TRPM8	No	Tclin	5.2509	4.5938	15.5828	21.8374
138	TTYH3	No	Tbio	50.6889	47.2285	24.9045	8.77901

### Sheet: GPCRs
			Pharos Database	Average of Gene Exp
#	Gene	Synaptic Transmission	Target	Biotype GL	Biotype TR	Biotype HY	Biotype UN
1	ACKR2	No	Tbio	9.5771	6.87053	15.1405	24.7861
2	ADCYAP1R1	No	Tchem	1.54747	1.50486	4.17785	7.1839
3	ADGRE2	No	Tbio	9.18029	7.75583	24.5848	36.3057
4	ADGRE3	No	Tbio	1.23287	1.31268	11.9031	13.9042
5	ADGRE5	No	Tbio	32.9268	28.4559	15.6106	7.39799
6	ADGRF2	No	Tdark	2.28069	2.21299	8.09835	10.3567
7	ADGRF5	No	Tbio	5.95262	13.1266	15.1804	15.7844
8	ADGRG1	No	Tbio	35.2202	30.1755	10.5026	6.77146
9	ADGRG4	No	Tdark	1.53755	1.19857	4.91542	7.79334
10	ADGRG6	No	Tbio	42.2566	23.0799	13.6675	5.22266
11	ADGRL3	No	Tbio	2.07656	1.05665	3.68198	6.86
12	ADRA1A	Yes	Tclin	0.808978	0.475006	3.02884	6.40022
13	ADRA2A	No	Tclin	26.6617	3.91752	12.448	3.29332
14	AVPR1A	No	Tclin	1.63442	1.12904	5.39804	7.23716
15	AVPR1B	Yes	Tclin	1.75853	0.599371	6.61442	8.38278
16	C5AR1	No	Tchem	6.01831	17.1692	11.6841	14.2209
17	C5AR2	Yes	Tbio	15.0707	10.6292	43.7721	59.4129
18	CALCR	No	Tclin	3.41358	1.07142	8.43639	13.7299
19	CALCRL	No	Tclin	1.7767	2.05713	2.94058	5.86988
20	CASR	Yes	Tclin	34.7848	9.64352	45.2251	56.2568
21	CCR2	Yes	Tchem	2.02649	2.55959	10.4029	12.8001
22	CCR4	Yes	Tclin	15.0403	16.8164	45.6541	73.7212
23	CCR5	Yes	Tclin	2.92427	3.4312	7.23727	11.1086
24	CCR6	No	Tchem	6.10839	2.92632	17.8739	19.7847
25	CELSR1	No	Tbio	13.5994	18.9804	8.31196	5.75886
26	CHRM2	Yes	Tclin	2.05317	1.47811	8.95322	12.4694
27	CHRM3	No	Tclin	3.54076	4.30608	6.4799	7.07639
28	CHRM5	Yes	Tclin	2.04816	1.53593	7.72449	13.5133
29	CMKLR1	No	Tchem	2.13654	3.9164	4.72218	6.77311
30	CNR2	No	Tchem	10.3484	5.96566	26.0051	38.0331
31	CXCR2	No	Tchem	3.43424	3.46367	9.39632	14.4205
32	CXCR6	No	Tchem	6.33962	0.901695	8.26284	20.6062
33	CYSLTR2	No	Tchem	6.57825	3.06338	8.56139	15.5313
34	DRD3	Yes	Tclin	2.03806	0.891115	8.37285	11.5669
35	DRD5	Yes	Tchem	4.12731	2.32285	17.9238	23.6655
36	EDNRA	No	Tclin	2.93438	13.4196	4.50794	6.53245
37	EDNRB	Yes	Tclin	1.88117	1.90364	7.03504	5.49709
38	F2R	No	Tclin	21.7407	78.3613	25.768	19.7765
39	F2RL1	No	Tchem	60.6233	43.7066	22.1228	21.2001
40	F2RL3	Yes	Tchem	11.9773	5.289	27.0962	40.5895
41	FFAR1	No	Tchem	8.57909	6.55718	38.3824	66.711
42	FFAR2	No	Tchem	13.0302	15.8415	30.3108	40.1952
43	FFAR4	No	Tchem	8.75418	3.74302	17.107	27.0808
44	FPR1	No	Tchem	8.23032	14.5909	17.3298	25.9721
45	FPR3	No	Tchem	6.16262	21.1126	7.90423	10.2477
46	FZD4	No	Tchem	5.66463	9.01079	14.1202	18.7585
47	FZD5	No	Tbio	30.204	17.1662	14.1748	7.45238
48	FZD6	No	Tbio	8.17245	11.759	1.83936	0.579187
49	GABBR1	Yes	Tclin	10.0672	9.81852	8.9809	2.82033
50	GABBR2	Yes	Tclin	2.1514	1.18581	6.36687	11.4326
51	GALR1	No	Tchem	6.99045	6.42248	20.3861	26.6865
52	GPR1	Yes	Tchem	4.00544	4.21219	13.6138	22.2235
53	GPR107	No	Tbio	19.7485	30.401	12.7281	8.24711
54	GPR12	No	Tbio	2.92032	2.57085	9.09645	11.5852
55	GPR149	Yes	Tbio	2.07337	3.0214	6.93645	10.6097
56	GPR15	No	Tbio	1.90518	1.87047	7.12644	12.4221
57	GPR160	No	Tbio	29.2434	15.2911	4.43544	1.51768
58	GPR161	No	Tbio	3.98706	5.09418	11.9567	17.8004
59	GPR174	No	Tchem	4.34041	4.91554	12.6602	14.7392
60	GPR176	No	Tdark	2.74907	7.587	9.12976	12.7614
61	GPR179	No	Tdark	1.91196	1.44192	6.742	7.95411
62	GPR22	No	Tbio	1.78798	0.351086	6.00453	12.2196
63	GPR26	No	Tbio	1.41078	1.30466	4.92338	7.88806
64	GPR37	No	Tbio	1.82143	1.77662	3.45618	6.20425
65	GPR37L1	No	Tbio	3.01049	2.98039	7.63335	10.1052
66	GPR4	Yes	Tchem	3.00635	3.97936	8.98786	12.8102
67	GPR52	No	Tchem	6.78681	7.26555	3.32323	3.43641
68	GPR55	Yes	Tclin	1.36182	1.36246	7.99574	10.9478
69	GPR61	No	Tbio	2.24072	0.74201	10.5278	15.9174
70	GPR65	Yes	Tbio	3.81088	3.06055	9.27716	14.4346
71	GPR82	No	Tdark	32.2718	24.3094	78.1076	96.6418
72	GPR83	No	Tchem	3.21819	1.52937	10.306	17.0906
73	GPRC5A	No	Tbio	177.176	211.603	106.849	41.7254
74	GPRC5B	No	Tbio	20.0344	8.80394	8.46104	4.89305
75	GPRC5C	No	Tbio	9.63355	2.65116	3.9675	2.45785
76	GRM1	Yes	Tchem	1.47115	1.16678	5.87952	8.33799
77	GRM5	Yes	Tchem	2.01891	0.980417	6.4686	10.8153
78	HCAR1	No	Tchem	10.0115	7.1094	17.3999	30.2504
79	HRH1	No	Tclin	6.36597	7.39074	13.1095	17.0491
80	HRH2	No	Tclin	0.745078	0.661918	4.97454	4.07333
81	HRH4	No	Tchem	4.22517	4.19922	12.8185	21.6346
82	HTR1F	Yes	Tclin	1.89865	1.06601	5.7624	9.88608
83	HTR4	Yes	Tclin	2.03144	0.903247	5.36108	9.25915
84	HTR5A	Yes	Tchem	4.45517	1.72659	6.22287	12.5912
85	HTR7	Yes	Tclin	1.75487	1.19166	6.71021	9.81627
86	LGR4	No	Tbio	46.1539	28.341	14.5411	5.51263
87	LPAR2	No	Tchem	17.8703	8.76622	7.41098	5.04341
88	LPAR3	Yes	Tchem	8.60072	5.57541	26.4015	37.8508
89	MAS1	No	Tchem	5.44461	3.86986	15.1187	20.4588
90	MC2R	No	Tclin	45.6092	28.7055	112.87	192.175
91	MCHR2	No	Tchem	5.14157	1.87293	16.1904	19.8145
92	MRGPRX3	No	Tdark	2.62946	3.51147	15.2417	21.476
93	NMUR1	No	Tchem	3.84503	5.63609	9.70791	12.6533
94	NPFFR1	No	Tchem	9.89506	6.73416	22.5024	36.2554
95	NPSR1	No	Tchem	8.61515	3.01906	14.0688	23.2305
96	OPRD1	Yes	Tclin	6.75654	6.29806	20.0492	26.893
97	OPRK1	Yes	Tclin	4.7253	3.32302	16.472	30.447
98	OPRM1	Yes	Tclin	8.25762	4.84428	20.1836	31.8044
99	OXTR	No	Tclin	5.66526	4.77189	8.47101	16.0972
100	P2RY10	Yes	Tchem	17.4962	16.8099	51.3856	80.6923
101	P2RY14	No	Tchem	2.91293	5.23115	11.3437	11.9712
102	P2RY6	No	Tchem	3.60681	2.13703	10.2365	12.3908
103	P2RY8	Yes	Tbio	1.09599	0.535468	3.50026	6.90009
104	PRLHR	Yes	Tchem	4.55462	2.50721	11.587	18.5012
105	PTGER3	Yes	Tclin	1.1492	1.6289	4.24722	6.32325
106	QRFPR	No	Tchem	7.45627	7.68265	20.235	28.4415
107	S1PR3	Yes	Tclin	13.3629	26.0069	38.82	49.7329
108	SSTR2	No	Tclin	23.014	20.1812	65.6815	97.4797
109	TACR1	Yes	Tclin	1.08287	0.304325	3.0004	7.06941
110	TACR2	Yes	Tchem	5.47535	2.40163	18.0909	22.7917
111	TSHR	No	Tclin	21.63	16.1405	61.6464	106.349
112	VIPR2	No	Tchem	2.88855	1.49407	10.7981	14.8087
113	XCR1	Yes	Tbio	1.61573	0.894769	6.0748	7.49611
